# Quantitative pathogenicity and host adaptation in a fungal plant pathogen revealed by whole-genome sequencing

**DOI:** 10.1101/2022.12.23.521735

**Authors:** Reda Amezrou, Aurélie Ducasse, Jérôme Compain, Nicolas Lapalu, Anais Pitarch, Laetitia Dupont, Johann Confais, Henriette Goyeau, Gert HJ Kema, Daniel Croll, Joëlle Amselem, Andrea Sanchez-Vallet, Thierry C Marcel

## Abstract

Knowledge of genetic determinism and evolutionary dynamics mediating host-pathogen interactions is essential to manage fungal plant diseases. Studies on the genetic architecture of fungal pathogenicity often focus on large-effect effector genes triggering strong, qualitative resistance. It is not clear how this translates to predominately quantitative interactions. Here, we use the *Zymoseptoria tritici*-wheat model to elucidate the genetic architecture of quantitative pathogenicity and mechanisms mediating host adaptation. With a multi-host genome-wide association study, we identify 19 high-confidence candidate genes associated with quantitative pathogenicity. Analysis of genetic diversity reveals that sequence polymorphism is the main evolutionary process mediating differences in quantitative pathogenicity, a process that is likely facilitated by genetic recombination and transposable element dynamics. Finally, we use functional approaches to confirm the role of an effector-like gene and a methyltransferase in phenotypic variation. This study highlights the complex genetic architecture of quantitative pathogenicity, extensive diversifying selection and plausible mechanisms facilitating pathogen adaptation.
