## Supplementary Data 1 for "Quantitative pathogenicity and host adaptation in a fungal plant pathogen revealed by whole-genome sequencing"

### Sheet: Supplementary Data 1
Supplementary Data 1 | Summary of significant associations identified by GWAS using 103 Z. tritici isolates and quantitative pathogenicity phenotypes on wheat differential cultivars.
Gene name	Gene ID	Chrom	Coordinates	Lead SNP
				ID	Functional annot.	Position (bp)	p-value	q-value	R-square	Cultivar	Trait
	Zt_1_00196	chr_1	1:736839-738121	SNP0056783	exonic	737235	1.94168e-07	0.0100083	0.0987848	Apache	PLACN
AvrStb9	Zt_1_00693	chr_1	1:2094035-2096801	SNP0134316	exonic	2094922	4.86482e-18	1.7443e-12	0.476196	Premio, Cadenza, Courtot	PLACP, PLACN
	Zt_1_01185	chr_1	1:3397800-3398438	SNP0201349	exonic	3398236	7.08315e-06	0.0977336	0.181143	Salamouni	PLACP
	Zt_1_01325	chr_1	1:3792813-3793210	SNP0220987	intronic	3793026	6.55759e-06	0.0939176	0.155647	Apache	PLACN
MGFAE2	Zt_1_01439	chr_1	1:4100267-4101992	SNP0236307	exonic	4100389	6.54182e-06	0.0937652	0.147036	Salamouni, Arina, Bulgaria-88, Israel-493, Shafir	PLACP, PLACN
	Zt_1_01674	chr_1	1:4742057-4743393	SNP0277108	exonic	4742100	4.41e-06	0.0745867	0.170957	Apache	PLACN
	Zt_1_01987	chr_1	1:5606104-5607528	SNP0336309	exonic	5607145	5.73049e-06	0.0890636	0.147412	Salamouni	PLACP
MGAMN10	Zt_2_00163	chr_2	2:578452-580560	SNP0410123	intronic	580502	2.65341e-07	0.0126814	0.198788	EST-Federal	PLACP
	Zt_2_00165	chr_2	2:583723-585315	SNP0410366	upstream	583225	1.86526e-06	0.0427915	0.19404	Tadinia	PLACP
QA-X	Zt_2_00169	chr_2	2:589699-591123	SNP0411068	downstream	591156	3.61411e-07	0.015312	0.125773	Cadenza	PLACN
	Zt_2_00292	chr_2	2:952521-954566	SNP0435185	exonic	953865	5.95126e-06	0.0890636	0.169965	Israel-493	PLACP
	Zt_2_00343	chr_2	2:1108123-1110682	SNP0443943	exonic	1108489	1.53732e-06	0.0384296	0.159341	Israel-493	PLACN
	Zt_2_00352	chr_2	2:1133410-1137248	SNP0445119	exonic	1134097	8.81e-07	0.0271855	0.10881	Apache	PLACN
	Zt_2_01230	chr_2	2:3737475-3737882	SNP0603764	downstream	3736689	1.65545e-06	0.0401042	0.164588	Apache, Arina	PLACP, PLACN
	Zt_3_00104	chr_3	3:309416-314726	SNP0631601	exonic	312451	2.48113e-06	0.0508625	0.142935	Cadenza	PLACP, PLACN
	Zt_3_00355	chr_3	3:1249527-1250126	SNP0690327	downstream	1249480	3.42291e-07	0.015312	0.191719	Arina	PLACP
	Zt_3_00467	chr_3	3:1540271-1541356	SNP0704075	exonic	1541043	1.16877e-06	0.077949	0.178797	Arina	PLACP
	Zt_3_01005	chr_3	3:3114743-3116788	SNP0803854	exonic	3115639	7.88697e-07	0.0257104	0.129809	Toisondor	PLACN
	Zt_4_00305	chr_4	4:1047745-1049322	SNP0911370	upstream	1049464	3.85823e-06	0.0683437	0.127613	Tadinia	PLACN
AvrStb6	-	chr_5	5:69019-69383	SNP1040483	upstream	69631	5.17524e-40	3.71829e-34	0.657089	Arina, Shafir, Israel-493, Cadenza, Tadinia, Bulgaria-88	PLACP, PLACN
	Zt_5_00164	chr_5	5:625514-628339	SNP1084467	exonic	626075	1.17345e-07	0.0168697	0.193478	Cadenza	PLACP
	Zt_5_00252	chr_5	5:868707-870572	SNP1099243	exonic	869039	9.04709e-07	0.0279949	0.177959	Israel-493	PLACP
	Zt_5_00387	chr_5	5:1306459-1307553	SNP1121616	downstream	1308613	3.52524e-10	5.06779e-05	0.161036	Arina	PLACN
	Zt_5_00483	chr_5	5:1558166-1559773	SNP1133903	exonic	1559327	1.37758e-07	0.00804579	0.176965	Premio	PLACN
	Zt_5_00569	chr_5	5:1855376-1858651	SNP1153213	exonic	1857872	9.29949e-07	0.0279949	0.150382	Cadenza	PLACN
	Zt_5_00630	chr_5	5:2034836-2040307	SNP1165443	intronic	2036916	1.34e-06	0.0353795	0.128344	Apache	PLACN
	Zt_6_00224	chr_6	6:960813-961081	SNP1290794	exonic	960964	7.19041e-07	0.0560674	0.228918	Tadinia	PLACP
	Zt_6_00425	chr_6	6:1544240-1545377	SNP1322220	exonic	1544452	1.38268e-06	0.0360175	0.129926	Premio	PLACP
	Zt_6_00614	chr_6	6:2305068-2305502	SNP1373291	upstream	2304853	1.68231e-07	0.0091565	0.163761	Courtot	PLACP, PLACN
	Zt_6_00673	chr_6	6:2482734-2485942	SNP1385173	exonic	2485019	1.80794e-06	0.0420531	0.144942	Tadinia, Shafir	PLACP
	Zt_6_00682	chr_6	6:2516399-2517365	SNP1388421	exonic	2517276	1.48972e-09	0.0233401	0.23611	Shafir	PLACP
	Mycgr3G110052	chr_7	7:118461-119000	SNP1412934	intergenic	125296	4.75833e-06	0.0781977	0.160074	Shafir	PLACP
	Zt_7_00051	chr_7	7:220311-222062	SNP1420339	exonic	221058	3.48259e-06	0.0638677	0.15259	Courtot	PLACP
	Zt_7_00696	chr_7	7:2147960-2148418	SNP1539401	downstream	2147620	2.3217e-06	0.048845	0.18113	Tadinia	PLACP
	Zt_8_00684	chr_8	8:2032325-2036053	SNP1750046	exonic	2032568	5.44392e-06	0.0846525	0.221991	Toisondor	PLACN
	Zt_8_00706	chr_8	8:2129074-2129988	SNP1760582	exonic	2129832	9.35589e-07	0.0279949	0.107388	Premio	PLACN
	Zt_8_00719	chr_8	8:2169731-2171716	SNP1763958	downstream	2169032	2.5903e-08	0.00232393	0.174557	Courtot	PLACN
	Zt_9_00069	chr_9	9:272926-273739	SNP1806146	upstream	272732	5.05427e-09	0.000604163	0.264245	Cadenza	PLACP
	Zt_9_00097	chr_9	9:352095-352751	SNP1813541	upstream	351300	1.46173e-10	2.62003e-05	0.27739	Salamouni	PLACN
	Mycgr3G95574	chr_9	9:446265-446994	SNP1825049	exonic	446762	6.37661e-06	0.0925298	0.115759	Israel-493	PLACP
	Mycgr3G95714	chr_9	9:983310-983702	SNP1868336	downstream	983305	3.46925e-08	0.0101548	0.199673	Cadenza	PLACP
	Zt_9_00437	chr_9	9:1480807-1483860	SNP1903345	upstream	1483862	1.9705e-07	0.0101007	0.15582	Israel-493	PLACP
CYP11	Zt_9_00569	chr_9	9:1902129-1903775	SNP1933967	exonic	1902588	6.86183e-06	0.096153	0.207252	EST-Federal	PLACP, PLACN
	Zt_10_00108	chr_10	10:311818-314187	SNP1980310	exonic	313908	2.35962e-06	0.0493593	0.24869	Premio	PLACN
	Zt_10_00213	chr_10	10:609430-611546	SNP1998858	upstream	611706	5.59357e-06	0.0859857	0.193439	Toisondor	PLACN
	Zt_10_00249	chr_10	10:694824-695324	SNP2005585	exonic	694911	2.81078e-07	0.012117	0.162502	Bulgaria-88	PLACN
	Zt_11_00167	chr_11	11:536074-537342	SNP2123478	upstream	535905	1.94518e-06	0.043742	0.234747	EST-Federal	PLACN
	Zt_11_00276	chr_11	11:859004-860179	SNP2149334	upstream	860114	8.66718e-07	0.0269712	0.25277	EST-Federal	PLACP, PLACN
	Zt_11_00317	chr_11	11:970279-971440	SNP2159131	exonic	971296	6.54472e-06	0.0937652	0.159916	Tadinia	PLACP
	Zt_11_00337	chr_11	11:1035890-1036729	SNP2166726	exonic	1036167	3.8475e-06	0.0683437	0.198027	Arina, Shafir	PLACN
	Mycgr3G106276	chr_12	12:259465-259791	SNP2242630	exonic	259440	6.23472e-06	0.0913454	0.0979954	Israel-493	PLACP
MGPP2CL3	Zt_12_00376	chr_12	12:1244107-1245963	SNP2322403	exonic	1244440	6.55998e-06	0.0939176	0.18509	Shafir	PLACP, PLACN
	Zt_13_00071	chr_13	13:229314-230780	SNP2357415	exonic	229626	4.9e-07	0.0195212	0.0908102	EST-Federal	PLACN
	Zt_13_00111	chr_13	13:359611-361381	SNP2366364	exonic	360076	2.53984e-08	0.00229282	0.101376	EST-Federal	PLACN
	Zt_13_00126	chr_13	13:400373-401035	SNP2371187	upstream	399731	4.04822e-08	0.00323018	0.15824	Tadinia, EST-Federal, Israel-493	PLACN
	Zt_13_00371	chr_13	13:1149603-1150793	SNP2434411	exonic	1150107	3.97276e-13	9.49912e-08	0.215303	Courtot, Israel-493	PLACN
	Zt_10_00520	chr_10	No supporting evidence	SNP2070627	upstream	1514040	5.7214e-08	0.00410592	0.160073	Salamouni	PLACP, PLACN
	Zt_7_00806	chr_7	No supporting evidence	SNP1579852	exonic	2451157	4.73648e-08	0.0239459	0.278517	Premio, Cadenza	PLACP, PLACN
