## Supplementary Data 2 for "Quantitative pathogenicity and host adaptation in a fungal plant pathogen revealed by whole-genome sequencing"

### Sheet: Supplementary Data 2
Supplementary Data 2 | Gene expression levels and differential expression analysis (log2 fold change compared to the culture medium CDB) at five time points during infection on wheat.
Gene IDa	Mean FPKMb							log2FCc
	CDB	1dpi	4dpi	9dpi	14dpi	21dpi		1dpi	4dpi	9dpi	14dpi	21dpi
AvrStb6	1308.77	1437.32	2399.01	3830.9	1856.46	162.038		1.38885	1.67484	1.77833	-0.650931	-2.69951
AvrStb9	0.718158	22.7122	258.703	424.756	45.7156	0.514979		4.98507	8.84108	9.04036	4.72271	-0.195974
Mycgr3G106276	23.4269	41.8414	10.0826	1.52077	31.4961	31.6915		2.32415	-1.19185	-3.56967	-0.464436	1.01882
Mycgr3G110052	6.59647	15.0771	30.1976	66.5371	12.2106	1.19456		1.12927	2.66249	3.12931	-0.330464	-1.97764
Mycgr3G95574	215.889	0	0	2.23838	12.8573	20.4583		-3.77082	inf	-7.09297	-5.58389	-3.14814
Mycgr3G95714	4.731	9.0722	0	0	4.45012	2.35879		1.81381	inf	inf	-1.16441	-0.49071
Zt_1_00196	8.85647	33.8826	67.5124	81.5707	38.4106	9.04579		1.70748	3.52156	3.12017	0.9134	0.340979
Zt_1_01185	1.17338	0	0	0	1.81032	0.620182		-2.12253	inf	inf	-0.608887	-0.656847
Zt_1_01325	373.346	172.891	110.865	203.839	651.587	262.935		-1.62794	-1.20082	-0.586994	-0.16501	-0.105695
Zt_1_01439	15.5951	18.7698	9.63853	12.7876	45.6646	10.7731		-0.0313332	-0.552825	-0.16954	0.36883	-0.177723
Zt_1_01674	3.18697	20.5817	156.773	471.184	99.0379	1.93273		2.7186	6.00091	7.18688	3.8627	-0.345382
Zt_1_01987	14.7382	63.3734	81.3658	16.9188	57.1529	37.7938		1.78304	2.44619	0.0947345	0.772916	1.56944
Zt_2_00163	3.93255	11.5464	38.1341	31.281	38.3255	11.157		1.38383	3.47303	2.7979	1.98726	1.75674
Zt_2_00165	127.924	52.6928	138.794	32.3591	695.409	514.755		-0.443563	0.232713	-1.72898	1.32864	2.21221
Zt_2_00169	43.7405	20.1838	8.62511	11.1288	62.551	18.4746		-1.06732	-1.97056	-1.85993	-0.711671	-0.932466
Zt_2_00292	74.1212	48.7732	66.5211	44.0376	161.759	69.5053		-0.246923	-0.152568	-0.686541	-0.0154241	0.119562
Zt_2_00343	6.89692	6.83474	11.5643	28.8995	10.3356	3.75723		-0.357511	1.19198	1.9538	-0.582946	-0.547181
Zt_2_00352	10.3634	10.0391	2.73543	10.5584	29.2792	4.45974		0.548543	-1.36135	0.0462427	0.335398	-1.00682
Zt_2_01230	259.109	190.707	105.823	94.7978	604.83	415.362		-1.00405	-1.16438	-1.18701	-0.0536429	0.871346
Zt_3_00104	1.33566	2.49098	1.45626	0.751253	2.20814	0.789773		-0.152981	-0.0567898	-1.15325	-0.462768	-0.432832
Zt_3_00355	15.5116	12.987	14.3289	9.62888	33.4711	14.8407		-0.416853	-0.118672	-0.922965	-0.119824	0.17726
Zt_3_00467	0.430735	66.6362	1673.77	2693.14	46.8454	0		7.89692	12.0923	11.9254	5.04121	inf
Zt_3_01005	58.4149	73.2468	59.2626	59.4392	124.26	66.2028		-0.0163184	0.176263	-0.0436252	-0.122391	0.443995
Zt_4_00305	7.7562	10.8499	2.96678	5.86983	8.90608	6.32069		0.141753	-1.56334	-0.606471	-1.04568	-0.110027
Zt_5_00164	7.65335	9.6875	3.66589	4.86232	16.6685	7.02707		-0.0699915	-0.847829	-0.926021	-0.104996	0.110105
Zt_5_00252	9.92004	30.0922	16.3139	4.70828	1.88931	1.38861		0.36709	0.540123	-1.28913	-3.5689	-2.57415
Zt_5_00387	32.7386	29.2377	26.6546	25.5248	44.3274	14.5239		-0.954132	0.164291	-0.51385	-0.864239	-0.948787
Zt_5_00483	7.88488	12.7982	4.11016	4.20786	11.6189	4.00793		1.03739	-0.602369	-0.791727	-0.688791	-0.688591
Zt_5_00569	10.278	13.2787	15.9611	15.7305	69.2332	15.515		0.414948	0.721492	0.517918	1.50256	0.809104
Zt_5_00630	5.15731	2.81495	1.15166	1.04588	3.13827	2.40454		-0.565417	-2.13373	-2.36453	-1.90869	-0.798846
Zt_6_00224	135.174	852.18	1954.83	4201.06	1547.5	50.7557		1.35649	4.6077	5.01223	2.11909	-1.39237
Zt_6_00425	22.7578	7.66965	2.60897	6.93821	21.1698	4.57499		-1.49427	-2.82312	-1.71647	-1.40118	-2.00418
Zt_6_00614	121.248	41.0271	33.067	51.1094	83.7763	22.5728		-0.691407	-1.77882	-0.90106	-1.84546	-2.36081
Zt_6_00673	29.3154	13.2597	15.2767	29.0045	51.9496	16.498		-1.03219	-0.738832	-0.0663709	-0.337512	-0.537851
Zt_6_00682	3.12669	138.132	205.02	28.4562	13.1092	3.00972		4.26045	5.89292	3.07949	0.821792	0.200983
Zt_7_00051	13.3224	14.8888	28.812	22.2538	72.1397	21.2006		1.11465	1.08145	0.604176	1.08038	0.920522
Zt_7_00696	0	0	0	0	0	0		0	0	0	0	0
Zt_7_00806	0	0	0	0	0	0		0	0	0	0	0
Zt_8_00684	17.7976	14.7284	12.6538	16.0042	41.4908	12.9579		-0.412394	-0.292814	-0.339896	0.00194745	-0.189239
Zt_8_00706	0.127994	0.9566	0	0	0.201927	0.0913692		1.68124	inf	inf	-0.682688	-0.235548
Zt_8_00719	14.5009	13.3608	16.2659	17.9235	41.893	16.1396		-0.00737228	0.284203	0.0870553	0.194081	0.496054
Zt_9_00069	36.0905	34.2423	51.7958	17.3418	404.402	202.55		0.462182	0.729694	-1.10692	2.2344	2.68928
Zt_9_00097	0.825831	0	2.18932	2.34269	2.32918	1.32261		-2.76112	2.0902	1.3472	0.291718	0.809666
Zt_9_00437	19.0135	19.1178	8.39624	10.7906	33.7606	13.5098		-0.363342	-1.253	-1.01729	-0.315537	-0.276711
Zt_9_00569	6.8746	3.87836	11.8674	11.1317	9.02337	3.39333		-0.67415	0.903769	0.584883	-0.911506	-0.780668
Zt_10_00108	13.4241	9.97435	15.283	21.0251	39.0224	9.86645		0.758185	0.321242	0.39568	0.171996	-0.188978
Zt_10_00213	35.6552	19.3224	17.6661	20.0653	67.5058	22.8388		-0.615284	-0.700781	-0.830983	-0.311644	-0.361483
Zt_10_00249	0.220373	0	1.39689	0	0.176137	0.0773649		-1.47157	2.29025	inf	-1.56325	-1.20216
Zt_10_00520	0	0	0	0	0	0		0	0	0	0	0
Zt_11_00167	54.2359	32.8623	82.0091	34.0828	118.108	61.4588		-0.511066	0.687296	-0.791442	-0.130485	0.406484
Zt_11_00276	51.5699	38.6354	37.9038	56.7615	74.7282	31.7422		0.0812182	0.0785443	0.179175	-0.648641	-0.427819
Zt_11_00317	52.4584	11.5124	54.4454	20.7244	34.012	32.1106		-2.04682	0.286824	-1.2756	-1.81969	-0.48659
Zt_11_00337	7.11434	4.49841	3.20425	9.12133	10.4107	4.04804		-0.975965	-1.20056	0.458668	-0.647265	-0.480641
Zt_12_00376	45.6771	24.8995	30.7492	22.2263	85.2211	36.8175		-0.813023	-0.485931	-1.07008	-0.257695	-0.057967
Zt_13_00071	23.8006	3.79862	6.40396	2.48134	4.21138	2.31837		-1.96427	-2.18658	-3.61183	-3.62299	-3.01228
Zt_13_00111	7.83232	5.80625	3.85637	3.51557	7.51147	2.74604		-0.542215	-0.994254	-1.30968	-1.35804	1.26136
Zt_13_00126	2.14045	6.75045	0	3.72975	2.79337	1.37566		0.900464	inf	0.666682	-0.75977	-0.287619
Zt_13_00371	1.7957	0.69465	0.459886	1.18102	3.13901	1.26015		-2.37282	-1.17694	-0.991318	-0.333928	-0.143603
a Genes in bold are significant differentially expressed in planta
bMean FPKM (Fragments Per Kilobase of transcript per Million) between two biological replicates. Highlighted cells are above the 95th percentile value.
c Values in bold indicate log2|fold change|>2 and in grey are significant at 10% FDR
